# Blebs Promote Cell Survival by Assembling Oncogenic Signaling Hubs

**DOI:** 10.1101/2021.04.23.441200

**Authors:** Andrew D. Weems, Erik S. Welf, Meghan K. Driscoll, Felix Zhou, Hanieh Mazloom-Farsibaf, Bo-Jui Chang, Vasanth S. Murali, Gabriel M. Gihana, Byron G. Weiss, Joseph Chi, Divya Rajendran, Kevin M. Dean, Reto Fiolka, Gaudenz Danuser

## Abstract

Most human cells require anchorage for survival. Cell-substrate adhesion activates diverse signaling pathways, without which cells undergo anoikis – a form of programmed cell death^1^. Acquisition of anoikis resistance is a pivotal step in cancer disease progression, as metastasizing cancer cells often lose firm attachment to surrounding tissue^2–5^. In these poorly attached states, cells adopt rounded morphologies and form small hemispherical plasma membrane protrusions called blebs^6–13^. Bleb function has been thoroughly investigated in the context of amoeboid migration but is far less examined in other scenarios^14–19^. Here we show by quantitative subcellular 3D imaging and manipulation of cell morphological states that blebbing triggers the formation of plasma membrane-proximal signaling hubs that confer anoikis resistance. Specifically, we discovered in melanoma cells that blebbing generates plasma membrane contours, which recruit curvature-sensing septin proteins as scaffolds for constitutively active mutant NRAS and effectors. These signaling hubs activate ERK and PI3K – canonical promoters of pro-survival pathways. Inhibition of blebs or septins has little effect on the survival of well-adhered cells, but in detached cells causes NRAS mislocalization, reduced MAPK and PI3K activity, and ultimately, death. This unveils an unanticipated morphological requirement for mutant NRAS to operate as an effective oncoprotein. Moreover, we find that though some BRAF mutant melanoma do not rely on this survival pathway in a basal state, BRAF/MEK inhibition strongly sensitizes them to both bleb and septin inhibition. Importantly, we demonstrate that fibroblasts engineered to sustain blebbing acquire the same anoikis resistance as cancer cells even without harboring oncogenic mutations. These data define a role for blebs as potent signaling organelles capable of integrating myriad cellular information flows into concerted cellular responses, in this case granting robust anoikis resistance.
