## Supplemental Data 2 for "Blebs Promote Cell Survival by Assembling Oncogenic Signaling Hubs"

### Sheet: Proteins
Protein FDR Confidence: Combined	Master	Accession	Description	Coverage [%]	# PSMs	MW [kDa]	Abundance: 493795
High	Master Protein	P02768	Serum albumin OS=Homo sapiens OX=9606 GN=ALB PE=1 SV=2	12	68	69.3	4.69639e+08
High	Master Protein	P08670	Vimentin OS=Homo sapiens OX=9606 GN=VIM PE=1 SV=4	57	63	53.6	4.88773e+07
High	Master Protein	P06733	Alpha-enolase OS=Homo sapiens OX=9606 GN=ENO1 PE=1 SV=2	57	35	47.1	2.22876e+07
High	Master Protein	P62979	Ubiquitin-40S ribosomal protein S27a OS=Homo sapiens OX=9606 GN=RPS27A PE=1 SV=2	30	31	18	4.36722e+06
High	Master Protein	P14618	Pyruvate kinase PKM OS=Homo sapiens OX=9606 GN=PKM PE=1 SV=4	27	29	57.9	1.08875e+07
High	Master Protein	P11142	Heat shock cognate 71 kDa protein OS=Homo sapiens OX=9606 GN=HSPA8 PE=1 SV=1	28	27	70.9	6.048e+06
High	Master Protein	P07900	Heat shock protein HSP 90-alpha OS=Homo sapiens OX=9606 GN=HSP90AA1 PE=1 SV=5	16	26	84.6	3.52978e+06
High	Master Protein	P11021	Endoplasmic reticulum chaperone BiP OS=Homo sapiens OX=9606 GN=HSPA5 PE=1 SV=2	28	25	72.3	7.40241e+06
High	Master Protein	P08238	Heat shock protein HSP 90-beta OS=Homo sapiens OX=9606 GN=HSP90AB1 PE=1 SV=4	19	24	83.2	1.58176e+06
High	Master Protein	Q13885	Tubulin beta-2A chain OS=Homo sapiens OX=9606 GN=TUBB2A PE=1 SV=1	27	23	49.9	353540
High	Master Protein	F5H5D3	Tubulin alpha chain OS=Homo sapiens OX=9606 GN=TUBA1C PE=1 SV=1	28	22	57.7	1.86765e+07
High	Master Protein	P07437	Tubulin beta chain OS=Homo sapiens OX=9606 GN=TUBB PE=1 SV=2	27	22	49.6	5.17526e+06
High	Master Protein	P11182	Lipoamide acyltransferase component of branched-chain alpha-keto acid dehydrogenase complex, mitochondrial OS=Homo sapiens OX=9606 GN=DBT PE=1 SV=3	30	20	53.5	1.03062e+07
High	Master Protein	Q9HCC0	Methylcrotonoyl-CoA carboxylase beta chain, mitochondrial OS=Homo sapiens OX=9606 GN=MCCC2 PE=1 SV=1	28	19	61.3	9.11297e+06
High	Master Protein	A0A0G2JIW1	Heat shock 70 kDa protein 1B OS=Homo sapiens OX=9606 GN=HSPA1B PE=1 SV=1	13	16	70.1	889367
High	Master Protein	P52272	Heterogeneous nuclear ribonucleoprotein M OS=Homo sapiens OX=9606 GN=HNRNPM PE=1 SV=3	20	16	77.5	6.74665e+06
High	Master Protein	Q9H089	Large subunit GTPase 1 homolog OS=Homo sapiens OX=9606 GN=LSG1 PE=1 SV=2	21	16	75.2	9.39528e+06
High	Master Protein	P11940	Polyadenylate-binding protein 1 OS=Homo sapiens OX=9606 GN=PABPC1 PE=1 SV=2	18	16	70.6	9.02534e+06
High	Master Protein	E7EX59	Propionyl-CoA carboxylase beta chain, mitochondrial OS=Homo sapiens OX=9606 GN=PCCB PE=1 SV=1	23	16	61.6	4.64981e+06
High	Master Protein	P62829	60S ribosomal protein L23 OS=Homo sapiens OX=9606 GN=RPL23 PE=1 SV=1	38	14	14.9	6.7552e+06
High	Master Protein	Q96RQ3	Methylcrotonoyl-CoA carboxylase subunit alpha, mitochondrial OS=Homo sapiens OX=9606 GN=MCCC1 PE=1 SV=3	12	14	80.4	3.52744e+06
High	Master Protein	P51114	Fragile X mental retardation syndrome-related protein 1 OS=Homo sapiens OX=9606 GN=FXR1 PE=1 SV=3	10	13	69.7	2.58973e+06
High	Master Protein	P02545	Prelamin-A/C OS=Homo sapiens OX=9606 GN=LMNA PE=1 SV=1	17	13	74.1	2.09179e+06
High	Master Protein	A0A0B4J269	Uncharacterized protein OS=Homo sapiens OX=9606 PE=1 SV=1	15	13	88.3	5.23217e+06
High	Master Protein	Q12931	Heat shock protein 75 kDa, mitochondrial OS=Homo sapiens OX=9606 GN=TRAP1 PE=1 SV=3	5	12	80.1	97299.1
High	Master Protein	P61978	Heterogeneous nuclear ribonucleoprotein K OS=Homo sapiens OX=9606 GN=HNRNPK PE=1 SV=1	19	12	50.9	3.1251e+06
High	Master Protein	P26038	Moesin OS=Homo sapiens OX=9606 GN=MSN PE=1 SV=3	18	12	67.8	3.62507e+06
High	Master Protein	P07737	Profilin-1 OS=Homo sapiens OX=9606 GN=PFN1 PE=1 SV=2	48	12	15	3.15547e+06
High	Master Protein	O00425	Insulin-like growth factor 2 mRNA-binding protein 3 OS=Homo sapiens OX=9606 GN=IGF2BP3 PE=1 SV=2	22	11	63.7	5.16561e+06
High	Master Protein	P16070	CD44 antigen OS=Homo sapiens OX=9606 GN=CD44 PE=1 SV=3	8	10	81.5	1.28251e+06
High	Master Protein	P26599	Polypyrimidine tract-binding protein 1 OS=Homo sapiens OX=9606 GN=PTBP1 PE=1 SV=1	31	10	57.2	2.30442e+06
High	Master Protein	Q9BUF5	Tubulin beta-6 chain OS=Homo sapiens OX=9606 GN=TUBB6 PE=1 SV=1	15	10	49.8	213118
High	Master Protein	P10809	60 kDa heat shock protein, mitochondrial OS=Homo sapiens OX=9606 GN=HSPD1 PE=1 SV=2	18	9	61	4.7661e+06
High	Master Protein	P10515	Dihydrolipoyllysine-residue acetyltransferase component of pyruvate dehydrogenase complex, mitochondrial OS=Homo sapiens OX=9606 GN=DLAT PE=1 SV=3	21	9	69	1.61264e+07
High	Master Protein	P68104	Elongation factor 1-alpha 1 OS=Homo sapiens OX=9606 GN=EEF1A1 PE=1 SV=1	13	9	50.1	4.62769e+06
High	Master Protein	P14625	Endoplasmin OS=Homo sapiens OX=9606 GN=HSP90B1 PE=1 SV=1	10	9	92.4	2.4811e+06
High	Master Protein	P15531	Nucleoside diphosphate kinase A OS=Homo sapiens OX=9606 GN=NME1 PE=1 SV=1	15	9	17.1	63596.2
High	Master Protein	P07237	Protein disulfide-isomerase OS=Homo sapiens OX=9606 GN=P4HB PE=1 SV=3	25	9	57.1	1.25422e+06
High	Master Protein	Q06830	Peroxiredoxin-1 OS=Homo sapiens OX=9606 GN=PRDX1 PE=1 SV=1	23	8	22.1	1.23436e+06
High	Master Protein	P63010	AP-2 complex subunit beta OS=Homo sapiens OX=9606 GN=AP2B1 PE=1 SV=1	9	7	104.5	1.04608e+06
High	Master Protein	P13639	Elongation factor 2 OS=Homo sapiens OX=9606 GN=EEF2 PE=1 SV=4	8	7	95.3	1.83109e+06
High	Master Protein	E7EQR4	Ezrin OS=Homo sapiens OX=9606 GN=EZR PE=1 SV=3	10	7	69.3	437905
High	Master Protein	P09382	Galectin-1 OS=Homo sapiens OX=9606 GN=LGALS1 PE=1 SV=2	36	7	14.7	1.90094e+06
High	Master Protein	P32119	Peroxiredoxin-2 OS=Homo sapiens OX=9606 GN=PRDX2 PE=1 SV=5	23	7	21.9	266017
High	Master Protein	Q9UHX1	Poly(U)-binding-splicing factor PUF60 OS=Homo sapiens OX=9606 GN=PUF60 PE=1 SV=1	15	7	59.8	1.93745e+06
High	Master Protein	Q13310	Polyadenylate-binding protein 4 OS=Homo sapiens OX=9606 GN=PABPC4 PE=1 SV=1	9	7	70.7	880531
High	Master Protein	P38646	Stress-70 protein, mitochondrial OS=Homo sapiens OX=9606 GN=HSPA9 PE=1 SV=2	12	7	73.6	960226
High	Master Protein	P29401	Transketolase OS=Homo sapiens OX=9606 GN=TKT PE=1 SV=3	8	7	67.8	878275
High	Master Protein	P08708	40S ribosomal protein S17 OS=Homo sapiens OX=9606 GN=RPS17 PE=1 SV=2	52	6	15.5	1.10048e+06
High	Master Protein	Q01518	Adenylyl cyclase-associated protein 1 OS=Homo sapiens OX=9606 GN=CAP1 PE=1 SV=5	16	6	51.9	1.13511e+06
High	Master Protein	E9PK25	Cofilin-1 OS=Homo sapiens OX=9606 GN=CFL1 PE=1 SV=1	20	6	22.7	4.24236e+06
High	Master Protein	F8W930	Insulin-like growth factor 2 mRNA-binding protein 2 OS=Homo sapiens OX=9606 GN=IGF2BP2 PE=1 SV=1	9	6	66.7	782272
High	Master Protein	P05165	Propionyl-CoA carboxylase alpha chain, mitochondrial OS=Homo sapiens OX=9606 GN=PCCA PE=1 SV=4	10	6	80	296487
High	Master Protein	P37802	Transgelin-2 OS=Homo sapiens OX=9606 GN=TAGLN2 PE=1 SV=3	27	6	22.4	654094
High	Master Protein	P55072	Transitional endoplasmic reticulum ATPase OS=Homo sapiens OX=9606 GN=VCP PE=1 SV=4	8	6	89.3	980230
High	Master Protein	P12956	X-ray repair cross-complementing protein 6 OS=Homo sapiens OX=9606 GN=XRCC6 PE=1 SV=2	10	6	69.8	324902
High	Master Protein	A0A087WY31	YTH domain-containing family protein 3 OS=Homo sapiens OX=9606 GN=YTHDF3 PE=1 SV=1	11	6	64.5	1.37864e+06
High	Master Protein	P61604	10 kDa heat shock protein, mitochondrial OS=Homo sapiens OX=9606 GN=HSPE1 PE=1 SV=2	48	5	10.9	1.2574e+06
High	Master Protein	P62263	40S ribosomal protein S14 OS=Homo sapiens OX=9606 GN=RPS14 PE=1 SV=3	17	5	16.3	857647
High	Master Protein	P25705	ATP synthase subunit alpha, mitochondrial OS=Homo sapiens OX=9606 GN=ATP5F1A PE=1 SV=1	10	5	59.7	692857
High	Master Protein	Q9Y281	Cofilin-2 OS=Homo sapiens OX=9606 GN=CFL2 PE=1 SV=1	16	5	18.7	62724.7
High	Master Protein	G3V0J0	Fragile X mental retardation 1, isoform CRA_e OS=Homo sapiens OX=9606 GN=FMR1 PE=1 SV=1	7	5	66.7	289278
High	Master Protein	P51116	Fragile X mental retardation syndrome-related protein 2 OS=Homo sapiens OX=9606 GN=FXR2 PE=1 SV=2	7	5	74.2	155392
High	Master Protein	Q14974	Importin subunit beta-1 OS=Homo sapiens OX=9606 GN=KPNB1 PE=1 SV=2	6	5	97.1	545801
High	Master Protein	P67809	Nuclease-sensitive element-binding protein 1 OS=Homo sapiens OX=9606 GN=YBX1 PE=1 SV=3	27	5	35.9	484085
High	Master Protein	P23284	Peptidyl-prolyl cis-trans isomerase B OS=Homo sapiens OX=9606 GN=PPIB PE=1 SV=2	12	5	23.7	540051
High	Master Protein	P30101	Protein disulfide-isomerase A3 OS=Homo sapiens OX=9606 GN=PDIA3 PE=1 SV=4	10	5	56.7	1.44341e+06
High	Master Protein	P21980	Protein-glutamine gamma-glutamyltransferase 2 OS=Homo sapiens OX=9606 GN=TGM2 PE=1 SV=2	8	5	77.3	576171
High	Master Protein	P40939	Trifunctional enzyme subunit alpha, mitochondrial OS=Homo sapiens OX=9606 GN=HADHA PE=1 SV=2	7	5	82.9	635229
High	Master Protein	P60174	Triosephosphate isomerase OS=Homo sapiens OX=9606 GN=TPI1 PE=1 SV=3	20	5	30.8	575705
High	Master Protein	P01023	Alpha-2-macroglobulin OS=Homo sapiens OX=9606 GN=A2M PE=1 SV=3	2	4	163.2	776147
High	Master Protein	P50995	Annexin A11 OS=Homo sapiens OX=9606 GN=ANXA11 PE=1 SV=1	6	4	54.4	397512
High	Master Protein	Q92499	ATP-dependent RNA helicase DDX1 OS=Homo sapiens OX=9606 GN=DDX1 PE=1 SV=2	5	4	82.4	712334
High	Master Protein	O43809	Cleavage and polyadenylation specificity factor subunit 5 OS=Homo sapiens OX=9606 GN=NUDT21 PE=1 SV=1	19	4	26.2	818969
High	Master Protein	Q07065	Cytoskeleton-associated protein 4 OS=Homo sapiens OX=9606 GN=CKAP4 PE=1 SV=2	9	4	66	650147
High	Master Protein	P09622	Dihydrolipoyl dehydrogenase, mitochondrial OS=Homo sapiens OX=9606 GN=DLD PE=1 SV=2	9	4	54.1	241096
High	Master Protein	E9PEB5	Far upstream element-binding protein 1 OS=Homo sapiens OX=9606 GN=FUBP1 PE=1 SV=1	5	4	68.9	319657
High	Master Protein	A0A0A0MTS2	Glucose-6-phosphate isomerase (Fragment) OS=Homo sapiens OX=9606 GN=GPI PE=1 SV=1	7	4	64.8	687257
High	Master Protein	P42166	Lamina-associated polypeptide 2, isoform alpha OS=Homo sapiens OX=9606 GN=TMPO PE=1 SV=2	9	4	75.4	478465
High	Master Protein	P55081	Microfibrillar-associated protein 1 OS=Homo sapiens OX=9606 GN=MFAP1 PE=1 SV=2	8	4	51.9	518958
High	Master Protein	P06703	Protein S100-A6 OS=Homo sapiens OX=9606 GN=S100A6 PE=1 SV=1	36	4	10.2	9.53565e+06
High	Master Protein	H7C2N1	Prothymosin alpha (Fragment) OS=Homo sapiens OX=9606 GN=PTMA PE=1 SV=1	16	4	15.8	391433
High	Master Protein	P31948	Stress-induced-phosphoprotein 1 OS=Homo sapiens OX=9606 GN=STIP1 PE=1 SV=1	6	4	62.6	363690
High	Master Protein	P63313	Thymosin beta-10 OS=Homo sapiens OX=9606 GN=TMSB10 PE=1 SV=2	32	4	5	489207
High	Master Protein	P13010	X-ray repair cross-complementing protein 5 OS=Homo sapiens OX=9606 GN=XRCC5 PE=1 SV=3	6	4	82.7	530061
High	Master Protein	Q9Y5A9	YTH domain-containing family protein 2 OS=Homo sapiens OX=9606 GN=YTHDF2 PE=1 SV=2	5	4	62.3	37208.7
High	Master Protein	P62269	40S ribosomal protein S18 OS=Homo sapiens OX=9606 GN=RPS18 PE=1 SV=3	21	3	17.7	1.63724e+06
High	Master Protein	P39019	40S ribosomal protein S19 OS=Homo sapiens OX=9606 GN=RPS19 PE=1 SV=2	18	3	16.1	917728
High	Master Protein	P60866	40S ribosomal protein S20 OS=Homo sapiens OX=9606 GN=RPS20 PE=1 SV=1	18	3	13.4	1.65157e+06
High	Master Protein	M0R0R2	40S ribosomal protein S5 OS=Homo sapiens OX=9606 GN=RPS5 PE=1 SV=1	14	3	25.3	1.0352e+06
High	Master Protein	P18085	ADP-ribosylation factor 4 OS=Homo sapiens OX=9606 GN=ARF4 PE=1 SV=3	23	3	20.5	702669
High	Master Protein	O95782	AP-2 complex subunit alpha-1 OS=Homo sapiens OX=9606 GN=AP2A1 PE=1 SV=3	3	3	107.5	222175
High	Master Protein	Q5T9A4	ATPase family AAA domain-containing protein 3B OS=Homo sapiens OX=9606 GN=ATAD3B PE=1 SV=1	4	3	72.5	211429
High	Master Protein	A0A0D9SF53	ATP-dependent RNA helicase DDX3X OS=Homo sapiens OX=9606 GN=DDX3X PE=1 SV=1	4	3	81.4	933896
High	Master Protein	P15924	Desmoplakin OS=Homo sapiens OX=9606 GN=DSP PE=1 SV=3	1	3	331.6	147581
High	Master Protein	P04843	Dolichyl-diphosphooligosaccharide--protein glycosyltransferase subunit 1 OS=Homo sapiens OX=9606 GN=RPN1 PE=1 SV=1	6	3	68.5	544678
High	Master Protein	K7ELL7	Glucosidase 2 subunit beta OS=Homo sapiens OX=9606 GN=PRKCSH PE=1 SV=1	6	3	60.2	247869
High	Master Protein	P17096	High mobility group protein HMG-I/HMG-Y OS=Homo sapiens OX=9606 GN=HMGA1 PE=1 SV=3	31	3	11.7	338560
High	Master Protein	P12268	Inosine-5'-monophosphate dehydrogenase 2 OS=Homo sapiens OX=9606 GN=IMPDH2 PE=1 SV=2	7	3	55.8	772699
High	Master Protein	P42167	Lamina-associated polypeptide 2, isoforms beta/gamma OS=Homo sapiens OX=9606 GN=TMPO PE=1 SV=2	11	3	50.6	78164.8
High	Master Protein	P13797	Plastin-3 OS=Homo sapiens OX=9606 GN=PLS3 PE=1 SV=4	4	3	70.8	372885
High	Master Protein	Q96AQ6	Pre-B-cell leukemia transcription factor-interacting protein 1 OS=Homo sapiens OX=9606 GN=PBXIP1 PE=1 SV=1	4	3	80.6	316306
High	Master Protein	A0A1W2PQ51	Probable ATP-dependent RNA helicase DDX17 OS=Homo sapiens OX=9606 GN=DDX17 PE=1 SV=1	5	3	80.4	328818
High	Master Protein	Q8WUM4	Programmed cell death 6-interacting protein OS=Homo sapiens OX=9606 GN=PDCD6IP PE=1 SV=1	3	3	96	131651
High	Master Protein	C9JIZ6	Prosaposin OS=Homo sapiens OX=9606 GN=PSAP PE=1 SV=2	6	3	58.4	102530
High	Master Protein	Q13283	Ras GTPase-activating protein-binding protein 1 OS=Homo sapiens OX=9606 GN=G3BP1 PE=1 SV=1	5	3	52.1	451047
High	Master Protein	A0A1W2PQS6	RPS10-NUDT3 readthrough OS=Homo sapiens OX=9606 GN=RPS10-NUDT3 PE=4 SV=1	11	3	33.1	410275
High	Master Protein	Q9UHD8	Septin-9 OS=Homo sapiens OX=9606 GN=SEPT9 PE=1 SV=2	5	3	65.4	134377
High	Master Protein	P17987	T-complex protein 1 subunit alpha OS=Homo sapiens OX=9606 GN=TCP1 PE=1 SV=1	8	3	60.3	74112.1
High	Master Protein	P48643	T-complex protein 1 subunit epsilon OS=Homo sapiens OX=9606 GN=CCT5 PE=1 SV=1	5	3	59.6	397180
High	Master Protein	Q99832	T-complex protein 1 subunit eta OS=Homo sapiens OX=9606 GN=CCT7 PE=1 SV=2	4	3	59.3	244252
High	Master Protein	P50990	T-complex protein 1 subunit theta OS=Homo sapiens OX=9606 GN=CCT8 PE=1 SV=4	6	3	59.6	284175
High	Master Protein	P40227	T-complex protein 1 subunit zeta OS=Homo sapiens OX=9606 GN=CCT6A PE=1 SV=3	8	3	58	337457
High	Master Protein	P49748	Very long-chain specific acyl-CoA dehydrogenase, mitochondrial OS=Homo sapiens OX=9606 GN=ACADVL PE=1 SV=1	3	3	70.3	255379
High	Master Protein	P31947	14-3-3 protein sigma OS=Homo sapiens OX=9606 GN=SFN PE=1 SV=1	6	2	27.8	382290
High	Master Protein	E7EX29	14-3-3 protein zeta/delta (Fragment) OS=Homo sapiens OX=9606 GN=YWHAZ PE=1 SV=1	9	2	28	166891
High	Master Protein	P62249	40S ribosomal protein S16 OS=Homo sapiens OX=9606 GN=RPS16 PE=1 SV=2	12	2	16.4	428523
High	Master Protein	P62081	40S ribosomal protein S7 OS=Homo sapiens OX=9606 GN=RPS7 PE=1 SV=1	8	2	22.1	288206
High	Master Protein	P30050	60S ribosomal protein L12 OS=Homo sapiens OX=9606 GN=RPL12 PE=1 SV=1	15	2	17.8	214507
High	Master Protein	P63173	60S ribosomal protein L38 OS=Homo sapiens OX=9606 GN=RPL38 PE=1 SV=2	14	2	8.2	602002
High	Master Protein	O43707	Alpha-actinin-4 OS=Homo sapiens OX=9606 GN=ACTN4 PE=1 SV=2	2	2	104.8	777075
High	Master Protein	P30049	ATP synthase subunit delta, mitochondrial OS=Homo sapiens OX=9606 GN=ATP5F1D PE=1 SV=2	14	2	17.5	161295
High	Master Protein	O15523	ATP-dependent RNA helicase DDX3Y OS=Homo sapiens OX=9606 GN=DDX3Y PE=1 SV=2	3	2	73.1	160688
High	Master Protein	O75531	Barrier-to-autointegration factor OS=Homo sapiens OX=9606 GN=BANF1 PE=1 SV=1	35	2	10.1	585470
High	Master Protein	P27824	Calnexin OS=Homo sapiens OX=9606 GN=CANX PE=1 SV=2	4	2	67.5	317622
High	Master Protein	P27797	Calreticulin OS=Homo sapiens OX=9606 GN=CALR PE=1 SV=1	4	2	48.1	440519
High	Master Protein	P04040	Catalase OS=Homo sapiens OX=9606 GN=CAT PE=1 SV=3	4	2	59.7	94912.8
High	Master Protein	Q14019	Coactosin-like protein OS=Homo sapiens OX=9606 GN=COTL1 PE=1 SV=3	11	2	15.9	534769
High	Master Protein	Q9Y678	Coatomer subunit gamma-1 OS=Homo sapiens OX=9606 GN=COPG1 PE=1 SV=1	3	2	97.7	226427
High	Master Protein	P81605	Dermcidin OS=Homo sapiens OX=9606 GN=DCD PE=1 SV=2	20	2	11.3	636505
High	Master Protein	P60981	Destrin OS=Homo sapiens OX=9606 GN=DSTN PE=1 SV=3	12	2	18.5	34057.3
High	Master Protein	P36957	Dihydrolipoyllysine-residue succinyltransferase component of 2-oxoglutarate dehydrogenase complex, mitochondrial OS=Homo sapiens OX=9606 GN=DLST PE=1 SV=4	4	2	48.7	1.2218e+06
High	Master Protein	A0A1C7CYX9	Dihydropyrimidinase-related protein 2 OS=Homo sapiens OX=9606 GN=DPYSL2 PE=1 SV=1	3	2	73.5	670772
High	Master Protein	P98170	E3 ubiquitin-protein ligase XIAP OS=Homo sapiens OX=9606 GN=XIAP PE=1 SV=2	2	2	56.6	283670
High	Master Protein	Q96HE7	ERO1-like protein alpha OS=Homo sapiens OX=9606 GN=ERO1A PE=1 SV=2	5	2	54.4	185765
High	Master Protein	Q14240	Eukaryotic initiation factor 4A-II OS=Homo sapiens OX=9606 GN=EIF4A2 PE=1 SV=2	5	2	46.4	243310
High	Master Protein	P60228	Eukaryotic translation initiation factor 3 subunit E OS=Homo sapiens OX=9606 GN=EIF3E PE=1 SV=1	2	2	52.2	36440.1
High	Master Protein	A0A087WTP3	Far upstream element-binding protein 2 OS=Homo sapiens OX=9606 GN=KHSRP PE=1 SV=1	3	2	73	104912
High	Master Protein	Q96I24	Far upstream element-binding protein 3 OS=Homo sapiens OX=9606 GN=FUBP3 PE=1 SV=2	3	2	61.6	66362.6
High	Master Protein	P41250	Glycine--tRNA ligase OS=Homo sapiens OX=9606 GN=GARS PE=1 SV=3	2	2	83.1	183886
High	Master Protein	P52597	Heterogeneous nuclear ribonucleoprotein F OS=Homo sapiens OX=9606 GN=HNRNPF PE=1 SV=3	6	2	45.6	404323
High	Master Protein	P19367	Hexokinase-1 OS=Homo sapiens OX=9606 GN=HK1 PE=1 SV=3	2	2	102.4	187702
High	Master Protein	F5H6H0	High mobility group protein HMGI-C OS=Homo sapiens OX=9606 GN=HMGA2 PE=1 SV=1	24	2	16.4	80220
High	Master Protein	A0A0U1RRH7	Histone H2A OS=Homo sapiens OX=9606 PE=3 SV=1	16	2	18.5	525472
High	Master Protein	P62805	Histone H4 OS=Homo sapiens OX=9606 GN=HIST1H4A PE=1 SV=2	19	2	11.4	1.10291e+06
High	Master Protein	Q86YZ3	Hornerin OS=Homo sapiens OX=9606 GN=HRNR PE=1 SV=2	2	2	282.2	73772.1
High	Master Protein	Q9NZI8	Insulin-like growth factor 2 mRNA-binding protein 1 OS=Homo sapiens OX=9606 GN=IGF2BP1 PE=1 SV=2	4	2	63.4	221290
High	Master Protein	Q07666	KH domain-containing, RNA-binding, signal transduction-associated protein 1 OS=Homo sapiens OX=9606 GN=KHDRBS1 PE=1 SV=1	5	2	48.2	180554
High	Master Protein	Q16891	MICOS complex subunit MIC60 OS=Homo sapiens OX=9606 GN=IMMT PE=1 SV=1	3	2	83.6	99649.1
High	Master Protein	Q14697	Neutral alpha-glucosidase AB OS=Homo sapiens OX=9606 GN=GANAB PE=1 SV=3	3	2	106.8	132311
High	Master Protein	Q7Z417	Nuclear fragile X mental retardation-interacting protein 2 OS=Homo sapiens OX=9606 GN=NUFIP2 PE=1 SV=1	3	2	76.1	225336
High	Master Protein	P37198	Nuclear pore glycoprotein p62 OS=Homo sapiens OX=9606 GN=NUP62 PE=1 SV=3	5	2	53.2	119899
High	Master Protein	P19338	Nucleolin OS=Homo sapiens OX=9606 GN=NCL PE=1 SV=3	2	2	76.6	339581
High	Master Protein	Q56VL3	OCIA domain-containing protein 2 OS=Homo sapiens OX=9606 GN=OCIAD2 PE=1 SV=1	14	2	16.9	135269
High	Master Protein	P20962	Parathymosin OS=Homo sapiens OX=9606 GN=PTMS PE=1 SV=2	23	2	11.5	384565
High	Master Protein	O14818	Proteasome subunit alpha type-7 OS=Homo sapiens OX=9606 GN=PSMA7 PE=1 SV=1	8	2	27.9	157974
High	Master Protein	P28074	Proteasome subunit beta type-5 OS=Homo sapiens OX=9606 GN=PSMB5 PE=1 SV=3	9	2	28.5	87040.6
High	Master Protein	P28072	Proteasome subunit beta type-6 OS=Homo sapiens OX=9606 GN=PSMB6 PE=1 SV=4	9	2	25.3	200487
High	Master Protein	P31949	Protein S100-A11 OS=Homo sapiens OX=9606 GN=S100A11 PE=1 SV=2	17	2	11.7	1.087e+06
High	Master Protein	O00330	Pyruvate dehydrogenase protein X component, mitochondrial OS=Homo sapiens OX=9606 GN=PDHX PE=1 SV=3	4	2	54.1	474664
High	Master Protein	P50395	Rab GDP dissociation inhibitor beta OS=Homo sapiens OX=9606 GN=GDI2 PE=1 SV=2	4	2	50.6	282603
High	Master Protein	Q15907	Ras-related protein Rab-11B OS=Homo sapiens OX=9606 GN=RAB11B PE=1 SV=4	9	2	24.5	263519
High	Master Protein	H3BPE7	RNA-binding protein FUS OS=Homo sapiens OX=9606 GN=FUS PE=1 SV=1	7	2	53.5	70061
High	Master Protein	Q9H299	SH3 domain-binding glutamic acid-rich-like protein 3 OS=Homo sapiens OX=9606 GN=SH3BGRL3 PE=1 SV=1	19	2	10.4	695156
High	Master Protein	Q04837	Single-stranded DNA-binding protein, mitochondrial OS=Homo sapiens OX=9606 GN=SSBP1 PE=1 SV=1	16	2	17.2	531535
High	Master Protein	P16949	Stathmin OS=Homo sapiens OX=9606 GN=STMN1 PE=1 SV=3	11	2	17.3	384889
High	Master Protein	Q92804	TATA-binding protein-associated factor 2N OS=Homo sapiens OX=9606 GN=TAF15 PE=1 SV=1	4	2	61.8	199657
High	Master Protein	P78371	T-complex protein 1 subunit beta OS=Homo sapiens OX=9606 GN=CCT2 PE=1 SV=4	6	2	57.5	55967.2
High	Master Protein	P50991	T-complex protein 1 subunit delta OS=Homo sapiens OX=9606 GN=CCT4 PE=1 SV=4	3	2	57.9	335157
High	Master Protein	P55084	Trifunctional enzyme subunit beta, mitochondrial OS=Homo sapiens OX=9606 GN=HADHB PE=1 SV=3	4	2	51.3	153997
High	Master Protein	P54577	Tyrosine--tRNA ligase, cytoplasmic OS=Homo sapiens OX=9606 GN=YARS PE=1 SV=4	3	2	59.1	120686
High	Master Protein	P22314	Ubiquitin-like modifier-activating enzyme 1 OS=Homo sapiens OX=9606 GN=UBA1 PE=1 SV=3	2	2	117.8	202832
High	Master Protein	A0A1B0GU03	Uncharacterized protein OS=Homo sapiens OX=9606 PE=1 SV=1	4	2	62.7	46782.5
High	Master Protein	P54727	UV excision repair protein RAD23 homolog B OS=Homo sapiens OX=9606 GN=RAD23B PE=1 SV=1	5	2	43.1	96254.4
High	Master Protein	Q96QK1	Vacuolar protein sorting-associated protein 35 OS=Homo sapiens OX=9606 GN=VPS35 PE=1 SV=2	3	2	91.6	309656
High	Master Protein	D6RF35	Vitamin D-binding protein OS=Homo sapiens OX=9606 GN=GC PE=1 SV=1	3	2	53	668555
High	Master Protein	P12955	Xaa-Pro dipeptidase OS=Homo sapiens OX=9606 GN=PEPD PE=1 SV=3	4	2	54.5	143284
Medium	Master Protein	P62191	26S proteasome regulatory subunit 4 OS=Homo sapiens OX=9606 GN=PSMC1 PE=1 SV=1	2	1	49.2	167163
High	Master Protein	H0YB34	2-iminobutanoate/2-iminopropanoate deaminase (Fragment) OS=Homo sapiens OX=9606 GN=RIDA PE=1 SV=1	7	1	16	39228.7
Medium	Master Protein	Q6P1L8	39S ribosomal protein L14, mitochondrial OS=Homo sapiens OX=9606 GN=MRPL14 PE=1 SV=1	6	1	15.9	144630
High	Master Protein	P63220	40S ribosomal protein S21 OS=Homo sapiens OX=9606 GN=RPS21 PE=1 SV=1	12	1	9.1	98445.7
Medium	Master Protein	P62851	40S ribosomal protein S25 OS=Homo sapiens OX=9606 GN=RPS25 PE=1 SV=1	6	1	13.7	247967
High	Master Protein	P62857	40S ribosomal protein S28 OS=Homo sapiens OX=9606 GN=RPS28 PE=1 SV=1	16	1	7.8	106981
High	Master Protein	P22090	40S ribosomal protein S4, Y isoform 1 OS=Homo sapiens OX=9606 GN=RPS4Y1 PE=1 SV=2	4	1	29.4	28947.5
High	Master Protein	P05386	60S acidic ribosomal protein P1 OS=Homo sapiens OX=9606 GN=RPLP1 PE=1 SV=1	14	1	11.5	519267
High	Master Protein	P05387	60S acidic ribosomal protein P2 OS=Homo sapiens OX=9606 GN=RPLP2 PE=1 SV=1	17	1	11.7	193761
Medium	Master Protein	P62906	60S ribosomal protein L10a OS=Homo sapiens OX=9606 GN=RPL10A PE=1 SV=2	4	1	24.8	58900.1
High	Master Protein	P62913	60S ribosomal protein L11 OS=Homo sapiens OX=9606 GN=RPL11 PE=1 SV=2	5	1	20.2	148372
High	Master Protein	P35268	60S ribosomal protein L22 OS=Homo sapiens OX=9606 GN=RPL22 PE=1 SV=2	10	1	14.8	390381
High	Master Protein	B7Z4C8	60S ribosomal protein L31 OS=Homo sapiens OX=9606 GN=RPL31 PE=1 SV=1	7	1	15.1	69876.6
Medium	Master Protein	A2A274	Aconitate hydratase, mitochondrial OS=Homo sapiens OX=9606 GN=ACO2 PE=1 SV=1	1	1	87.8	47328.7
Medium	Master Protein	C9JIF9	Acylamino-acid-releasing enzyme OS=Homo sapiens OX=9606 GN=APEH PE=1 SV=1	1	1	81.6	59879.4
Medium	Master Protein	P23526	Adenosylhomocysteinase OS=Homo sapiens OX=9606 GN=AHCY PE=1 SV=4	3	1	47.7	41472.1
Medium	Master Protein	P08758	Annexin A5 OS=Homo sapiens OX=9606 GN=ANXA5 PE=1 SV=2	3	1	35.9	48221.2
High	Master Protein	P08133	Annexin A6 OS=Homo sapiens OX=9606 GN=ANXA6 PE=1 SV=3	2	1	75.8	121482
High	Master Protein	O95831	Apoptosis-inducing factor 1, mitochondrial OS=Homo sapiens OX=9606 GN=AIFM1 PE=1 SV=1	2	1	66.9	108258
High	Master Protein	P54136	Arginine--tRNA ligase, cytoplasmic OS=Homo sapiens OX=9606 GN=RARS PE=1 SV=2	2	1	75.3	171848
High	Master Protein	Q12797	Aspartyl/asparaginyl beta-hydroxylase OS=Homo sapiens OX=9606 GN=ASPH PE=1 SV=3	3	1	85.8	26499.7
Medium	Master Protein	P06576	ATP synthase subunit beta, mitochondrial OS=Homo sapiens OX=9606 GN=ATP5F1B PE=1 SV=3	2	1	56.5	111878
High	Master Protein	O75947	ATP synthase subunit d, mitochondrial OS=Homo sapiens OX=9606 GN=ATP5H PE=1 SV=3	6	1	18.5	68950.9
Medium	Master Protein	Q01813	ATP-dependent 6-phosphofructokinase, platelet type OS=Homo sapiens OX=9606 GN=PFKP PE=1 SV=2	1	1	85.5	50264
High	Master Protein	Q13490	Baculoviral IAP repeat-containing protein 2 OS=Homo sapiens OX=9606 GN=BIRC2 PE=1 SV=2	1	1	69.9	58227.7
High	Master Protein	P02749	Beta-2-glycoprotein 1 OS=Homo sapiens OX=9606 GN=APOH PE=1 SV=3	3	1	38.3	275507
High	Master Protein	P31939	Bifunctional purine biosynthesis protein PURH OS=Homo sapiens OX=9606 GN=ATIC PE=1 SV=3	2	1	64.6	36804.4
Medium	Master Protein	Q05682	Caldesmon OS=Homo sapiens OX=9606 GN=CALD1 PE=1 SV=3	2	1	93.2	25766.7
High	Master Protein	A0A0C4DGQ5	Calpain small subunit 1 OS=Homo sapiens OX=9606 GN=CAPNS1 PE=1 SV=1	3	1	33.8	37590.6
High	Master Protein	P17655	Calpain-2 catalytic subunit OS=Homo sapiens OX=9606 GN=CAPN2 PE=1 SV=6	1	1	79.9	55423.1
Medium	Master Protein	P31944	Caspase-14 OS=Homo sapiens OX=9606 GN=CASP14 PE=1 SV=2	4	1	27.7	54680.9
High	Master Protein	P60953	Cell division control protein 42 homolog OS=Homo sapiens OX=9606 GN=CDC42 PE=1 SV=2	5	1	21.2	127797
High	Master Protein	P62633	Cellular nucleic acid-binding protein OS=Homo sapiens OX=9606 GN=CNBP PE=1 SV=1	5	1	19.5	67649.6
Medium	Master Protein	Q9Y6A4	Cilia- and flagella-associated protein 20 OS=Homo sapiens OX=9606 GN=CFAP20 PE=1 SV=1	4	1	22.8	140462
High	Master Protein	F8VVA7	Coatomer subunit zeta-1 OS=Homo sapiens OX=9606 GN=COPZ1 PE=1 SV=1	7	1	22.3	52736.9
Medium	Master Protein	O75534	Cold shock domain-containing protein E1 OS=Homo sapiens OX=9606 GN=CSDE1 PE=1 SV=2	1	1	88.8	105436
Medium	Master Protein	P01040	Cystatin-A OS=Homo sapiens OX=9606 GN=CSTA PE=1 SV=1	7	1	11	76817.2
High	Master Protein	A0A096LP55	Cytochrome b-c1 complex subunit 6-like, mitochondrial OS=Homo sapiens OX=9606 GN=UQCRHL PE=3 SV=1	9	1	10.7	37866.5
High	Master Protein	P13073	Cytochrome c oxidase subunit 4 isoform 1, mitochondrial OS=Homo sapiens OX=9606 GN=COX4I1 PE=1 SV=1	6	1	19.6	410919
Medium	Master Protein	P10606	Cytochrome c oxidase subunit 5B, mitochondrial OS=Homo sapiens OX=9606 GN=COX5B PE=1 SV=2	6	1	13.7	241088
Medium	Master Protein	P09669	Cytochrome c oxidase subunit 6C OS=Homo sapiens OX=9606 GN=COX6C PE=1 SV=2	9	1	8.8	64529.6
High	Master Protein	O00483	Cytochrome c oxidase subunit NDUFA4 OS=Homo sapiens OX=9606 GN=NDUFA4 PE=1 SV=1	10	1	9.4	128836
Medium	Master Protein	P21399	s	1	1	98.3	35236.7
Medium	Master Protein	Q02413	Desmoglein-1 OS=Homo sapiens OX=9606 GN=DSG1 PE=1 SV=2	1	1	113.7	22769
High	Master Protein	O00429	Dynamin-1-like protein OS=Homo sapiens OX=9606 GN=DNM1L PE=1 SV=2	1	1	81.8	33520.5
Medium	Master Protein	Q9C037	E3 ubiquitin-protein ligase TRIM4 OS=Homo sapiens OX=9606 GN=TRIM4 PE=1 SV=2	2	1	57.4	44703.3
Medium	Master Protein	Q9NZN4	EH domain-containing protein 2 OS=Homo sapiens OX=9606 GN=EHD2 PE=1 SV=2	2	1	61.1	101302
High	Master Protein	P26641	Elongation factor 1-gamma OS=Homo sapiens OX=9606 GN=EEF1G PE=1 SV=3	3	1	50.1	72646
Medium	Master Protein	Q15370	Elongin-B OS=Homo sapiens OX=9606 GN=ELOB PE=1 SV=1	10	1	13.1	55383.9
Medium	Master Protein	O14602	Eukaryotic translation initiation factor 1A, Y-chromosomal OS=Homo sapiens OX=9606 GN=EIF1AY PE=1 SV=4	7	1	16.4	106120
High	Master Protein	Q9BY44	Eukaryotic translation initiation factor 2A OS=Homo sapiens OX=9606 GN=EIF2A PE=1 SV=3	2	1	64.9	70179.9
Medium	Master Protein	E7EX17	Eukaryotic translation initiation factor 4B OS=Homo sapiens OX=9606 GN=EIF4B PE=1 SV=1	1	1	69.7	32962.2
Medium	Master Protein	Q16658	Fascin OS=Homo sapiens OX=9606 GN=FSCN1 PE=1 SV=3	2	1	54.5	71308.4
High	Master Protein	Q01469	Fatty acid-binding protein, epidermal OS=Homo sapiens OX=9606 GN=FABP5 PE=1 SV=3	8	1	15.2	36203.4
Medium	Master Protein	P02792	Ferritin light chain OS=Homo sapiens OX=9606 GN=FTL PE=1 SV=2	4	1	20	121274
High	Master Protein	Q9UPW0	Forkhead box protein J3 OS=Homo sapiens OX=9606 GN=FOXJ3 PE=1 SV=2	2	1	68.9	24364.6
High	Master Protein	Q08380	Galectin-3-binding protein OS=Homo sapiens OX=9606 GN=LGALS3BP PE=1 SV=1	2	1	65.3	68615.8
High	Master Protein	P47929	Galectin-7 OS=Homo sapiens OX=9606 GN=LGALS7 PE=1 SV=2	8	1	15.1	39671.8
High	Master Protein	P00367	Glutamate dehydrogenase 1, mitochondrial OS=Homo sapiens OX=9606 GN=GLUD1 PE=1 SV=2	2	1	61.4	73485.9
High	Master Protein	P09211	Glutathione S-transferase P OS=Homo sapiens OX=9606 GN=GSTP1 PE=1 SV=2	5	1	23.3	190062
High	Master Protein	P04406	Glyceraldehyde-3-phosphate dehydrogenase OS=Homo sapiens OX=9606 GN=GAPDH PE=1 SV=3	3	1	36	46811.7
Medium	Master Protein	P11216	Glycogen phosphorylase, brain form OS=Homo sapiens OX=9606 GN=PYGB PE=1 SV=5	1	1	96.6	49331.8
High	Master Protein	P46976	Glycogenin-1 OS=Homo sapiens OX=9606 GN=GYG1 PE=1 SV=4	3	1	39.4	81864.8
Medium	Master Protein	P49915	GMP synthase [glutamine-hydrolyzing] OS=Homo sapiens OX=9606 GN=GMPS PE=1 SV=1	2	1	76.7	115398
High	Master Protein	P01111	GTPase NRas OS=Homo sapiens OX=9606 GN=NRAS PE=1 SV=1	6	1	21.2	142285
High	Master Protein	J3KQE5	GTP-binding nuclear protein Ran (Fragment) OS=Homo sapiens OX=9606 GN=RAN PE=1 SV=1	5	1	26.8	596442
High	Master Protein	P68871	Hemoglobin subunit beta OS=Homo sapiens OX=9606 GN=HBB PE=1 SV=2	9	1	16	38493.3
High	Master Protein	O60506	Heterogeneous nuclear ribonucleoprotein Q OS=Homo sapiens OX=9606 GN=SYNCRIP PE=1 SV=2	2	1	69.6	170112
High	Master Protein	Q9BUJ2	Heterogeneous nuclear ribonucleoprotein U-like protein 1 OS=Homo sapiens OX=9606 GN=HNRNPUL1 PE=1 SV=2	1	1	95.7	67444.5
Medium	Master Protein	P12081	Histidine--tRNA ligase, cytoplasmic OS=Homo sapiens OX=9606 GN=HARS PE=1 SV=2	2	1	57.4	87735.2
Medium	Master Protein	K7ES00	Histone H3.3 (Fragment) OS=Homo sapiens OX=9606 GN=H3F3B PE=1 SV=1	5	1	16.6	334870
High	Master Protein	A0A087WW87	Immunoglobulin kappa variable 2-40 OS=Homo sapiens OX=9606 GN=IGKV2-40 PE=3 SV=2	11	1	13.3	142625
Medium	Master Protein	P05556	Integrin beta-1 OS=Homo sapiens OX=9606 GN=ITGB1 PE=1 SV=2	1	1	88.4	62745
Medium	Master Protein	P19525	Interferon-induced, double-stranded RNA-activated protein kinase OS=Homo sapiens OX=9606 GN=EIF2AK2 PE=1 SV=2	1	1	62.1	66414.5
High	Master Protein	Q12906	Interleukin enhancer-binding factor 3 OS=Homo sapiens OX=9606 GN=ILF3 PE=1 SV=3	1	1	95.3	88047.5
High	Master Protein	P14923	Junction plakoglobin OS=Homo sapiens OX=9606 GN=JUP PE=1 SV=3	1	1	81.7	87453
High	Master Protein	P00338	L-lactate dehydrogenase A chain OS=Homo sapiens OX=9606 GN=LDHA PE=1 SV=2	3	1	36.7	267108
Medium	Master Protein	P07195	L-lactate dehydrogenase B chain OS=Homo sapiens OX=9606 GN=LDHB PE=1 SV=2	3	1	36.6	182899
High	Master Protein	P61626	Lysozyme C OS=Homo sapiens OX=9606 GN=LYZ PE=1 SV=1	6	1	16.5	47835.9
High	Master Protein	P14174	Macrophage migration inhibitory factor OS=Homo sapiens OX=9606 GN=MIF PE=1 SV=4	8	1	12.5	1873406
Medium	Master Protein	Q8TD90	Melanoma-associated antigen E2 OS=Homo sapiens OX=9606 GN=MAGEE2 PE=2 SV=1	2	1	60.3	193977
High	Master Protein	P13640	Metallothionein-1G OS=Homo sapiens OX=9606 GN=MT1G PE=1 SV=2	19	1	6.1	24183.2
High	Master Protein	B7Z6Z4	Myosin light polypeptide 6 OS=Homo sapiens OX=9606 GN=MYL6 PE=1 SV=1	4	1	26.7	164161
Medium	Master Protein	O43678	NADH dehydrogenase [ubiquinone] 1 alpha subcomplex subunit 2 OS=Homo sapiens OX=9606 GN=NDUFA2 PE=1 SV=3	9	1	10.9	33430.4
Medium	Master Protein	P61081	NEDD8-conjugating enzyme Ubc12 OS=Homo sapiens OX=9606 GN=UBE2M PE=1 SV=1	5	1	20.9	38503.9
High	Master Protein	P46531	Neurogenic locus notch homolog protein 1 OS=Homo sapiens OX=9606 GN=NOTCH1 PE=1 SV=4	2	1	272.3	72965.4
Medium	Master Protein	P40261	Nicotinamide N-methyltransferase OS=Homo sapiens OX=9606 GN=NNMT PE=1 SV=1	3	1	29.6	193164
High	Master Protein	Q15233	Non-POU domain-containing octamer-binding protein OS=Homo sapiens OX=9606 GN=NONO PE=1 SV=4	3	1	54.2	80268.8
Medium	Master Protein	P49321	Nuclear autoantigenic sperm protein OS=Homo sapiens OX=9606 GN=NASP PE=1 SV=2	1	1	85.2	58845.4
Medium	Master Protein	H3BVG0	Nuclear pore complex protein Nup93 OS=Homo sapiens OX=9606 GN=NUP93 PE=1 SV=1	1	1	99.5	23419.5
Medium	Master Protein	P61970	Nuclear transport factor 2 OS=Homo sapiens OX=9606 GN=NUTF2 PE=1 SV=1	6	1	14.5	414190
Medium	Master Protein	Q96HC4	PDZ and LIM domain protein 5 OS=Homo sapiens OX=9606 GN=PDLIM5 PE=1 SV=5	2	1	63.9	159782
High	Master Protein	P62937	Peptidyl-prolyl cis-trans isomerase A OS=Homo sapiens OX=9606 GN=PPIA PE=1 SV=2	5	1	18	1160350
Medium	Master Protein	P30044	Peroxiredoxin-5, mitochondrial OS=Homo sapiens OX=9606 GN=PRDX5 PE=1 SV=4	4	1	22.1	391224
Medium	Master Protein	P30086	Phosphatidylethanolamine-binding protein 1 OS=Homo sapiens OX=9606 GN=PEBP1 PE=1 SV=3	4	1	21	181336
Medium	Master Protein	P00558	Phosphoglycerate kinase 1 OS=Homo sapiens OX=9606 GN=PGK1 PE=1 SV=3	2	1	44.6	107557
High	Master Protein	Q9Y446	Plakophilin-3 OS=Homo sapiens OX=9606 GN=PKP3 PE=1 SV=1	1	1	87	24373
High	Master Protein	J3KNN5	Probable ATP-dependent RNA helicase DDX41 (Fragment) OS=Homo sapiens OX=9606 GN=DDX41 PE=1 SV=1	1	1	71.6	179025
High	Master Protein	G5E9Q6	Profilin OS=Homo sapiens OX=9606 GN=PFN2 PE=1 SV=1	7	1	20.8	172543
High	Master Protein	Q53EL6	Programmed cell death protein 4 OS=Homo sapiens OX=9606 GN=PDCD4 PE=1 SV=2	2	1	51.7	26015
Medium	Master Protein	P35232	Prohibitin OS=Homo sapiens OX=9606 GN=PHB PE=1 SV=1	3	1	29.8	32709.3
Medium	Master Protein	Q9UQ80	Proliferation-associated protein 2G4 OS=Homo sapiens OX=9606 GN=PA2G4 PE=1 SV=3	2	1	43.8	29428.3
Medium	Master Protein	G3V5Z7	Proteasome subunit alpha type OS=Homo sapiens OX=9606 GN=PSMA6 PE=1 SV=1	4	1	28.1	35301.6
High	Master Protein	P28070	Proteasome subunit beta type-4 OS=Homo sapiens OX=9606 GN=PSMB4 PE=1 SV=4	4	1	29.2	44712.6
Medium	Master Protein	P13667	Protein disulfide-isomerase A4 OS=Homo sapiens OX=9606 GN=PDIA4 PE=1 SV=2	1	1	72.9	113490
Medium	Master Protein	Q9UNF0	Protein kinase C and casein kinase substrate in neurons protein 2 OS=Homo sapiens OX=9606 GN=PACSIN2 PE=1 SV=2	2	1	55.7	35868.6
High	Master Protein	K7ELG9	Protein LSM12 homolog OS=Homo sapiens OX=9606 GN=LSM12 PE=1 SV=1	4	1	24.9	23123.8
Medium	Master Protein	P49757	Protein numb homolog OS=Homo sapiens OX=9606 GN=NUMB PE=1 SV=2	1	1	70.8	124653
High	Master Protein	P60468	Protein transport protein Sec61 subunit beta OS=Homo sapiens OX=9606 GN=SEC61B PE=1 SV=2	10	1	10	196975
High	Master Protein	H7BY58	Protein-L-isoaspartate O-methyltransferase OS=Homo sapiens OX=9606 GN=PCMT1 PE=1 SV=1	4	1	30.3	114887
Medium	Master Protein	P46060	Ran GTPase-activating protein 1 OS=Homo sapiens OX=9606 GN=RANGAP1 PE=1 SV=1	3	1	63.5	11558.1
High	Master Protein	Q9UN86	Ras GTPase-activating protein-binding protein 2 OS=Homo sapiens OX=9606 GN=G3BP2 PE=1 SV=2	3	1	54.1	303782
High	Master Protein	P62820	Ras-related protein Rab-1A OS=Homo sapiens OX=9606 GN=RAB1A PE=1 SV=3	8	1	22.7	271778
High	Master Protein	P61224	Ras-related protein Rap-1b OS=Homo sapiens OX=9606 GN=RAP1B PE=1 SV=1	6	1	20.8	221656
Medium	Master Protein	Q9Y224	RNA transcription, translation and transport factor protein OS=Homo sapiens OX=9606 GN=RTRAF PE=1 SV=1	4	1	28.1	94419.8
High	Master Protein	Q01844	RNA-binding protein EWS OS=Homo sapiens OX=9606 GN=EWSR1 PE=1 SV=1	2	1	68.4	140321
Medium	Master Protein	Q86XN8	RNA-binding protein MEX3D OS=Homo sapiens OX=9606 GN=MEX3D PE=1 SV=3	1	1	64.8	1.07436e+06
High	Master Protein	Q9Y265	RuvB-like 1 OS=Homo sapiens OX=9606 GN=RUVBL1 PE=1 SV=1	2	1	50.2	99351.7
High	Master Protein	P34897	Serine hydroxymethyltransferase, mitochondrial OS=Homo sapiens OX=9606 GN=SHMT2 PE=1 SV=3	2	1	56	41263.1
High	Master Protein	P30153	Serine/threonine-protein phosphatase 2A 65 kDa regulatory subunit A alpha isoform OS=Homo sapiens OX=9606 GN=PPP2R1A PE=1 SV=4	1	1	65.3	194767
Medium	Master Protein	P37108	Signal recognition particle 14 kDa protein OS=Homo sapiens OX=9606 GN=SRP14 PE=1 SV=2	6	1	14.6	32308.3
High	Master Protein	P62306	Small nuclear ribonucleoprotein F OS=Homo sapiens OX=9606 GN=SNRPF PE=1 SV=1	9	1	9.7	51365.1
High	Master Protein	A8MU27	Small ubiquitin-related modifier 3 OS=Homo sapiens OX=9606 GN=SUMO3 PE=1 SV=1	8	1	16.9	235731
High	Master Protein	P30626	Sorcin OS=Homo sapiens OX=9606 GN=SRI PE=1 SV=1	6	1	21.7	99879.2
High	Master Protein	O60749	Sorting nexin-2 OS=Homo sapiens OX=9606 GN=SNX2 PE=1 SV=2	2	1	58.4	41287.5
Medium	Master Protein	P23246	Splicing factor, proline- and glutamine-rich OS=Homo sapiens OX=9606 GN=SFPQ PE=1 SV=2	1	1	76.1	53366.3
High	Master Protein	Q9UBT2	SUMO-activating enzyme subunit 2 OS=Homo sapiens OX=9606 GN=UBA2 PE=1 SV=2	1	1	71.2	73549.9
High	Master Protein	P49368	T-complex protein 1 subunit gamma OS=Homo sapiens OX=9606 GN=CCT3 PE=1 SV=4	1	1	60.5	262806
High	Master Protein	P10599	Thioredoxin OS=Homo sapiens OX=9606 GN=TXN PE=1 SV=3	9	1	11.7	985159
High	Master Protein	Q16881	Thioredoxin reductase 1, cytoplasmic OS=Homo sapiens OX=9606 GN=TXNRD1 PE=1 SV=3	1	1	70.9	126127
Medium	Master Protein	P30048	Thioredoxin-dependent peroxide reductase, mitochondrial OS=Homo sapiens OX=9606 GN=PRDX3 PE=1 SV=3	3	1	27.7	147813
Medium	Master Protein	Q86TJ2	Transcriptional adapter 2-beta OS=Homo sapiens OX=9606 GN=TADA2B PE=1 SV=2	2	1	48.4	286435
Medium	Master Protein	P02786	Transferrin receptor protein 1 OS=Homo sapiens OX=9606 GN=TFRC PE=1 SV=2	1	1	84.8	139158
High	Master Protein	Q9Y3I0	tRNA-splicing ligase RtcB homolog OS=Homo sapiens OX=9606 GN=RTCB PE=1 SV=1	2	1	55.2	35503.5
High	Master Protein	Q15714	TSC22 domain family protein 1 OS=Homo sapiens OX=9606 GN=TSC22D1 PE=1 SV=3	1	1	109.6	49706.5
High	Master Protein	E5RJD8	Tubulin-specific chaperone A OS=Homo sapiens OX=9606 GN=TBCA PE=1 SV=1	8	1	14.3	169043
Medium	Master Protein	Q9UK45	U6 snRNA-associated Sm-like protein LSm7 OS=Homo sapiens OX=9606 GN=LSM7 PE=1 SV=1	8	1	11.6	77689.9
Medium	Master Protein	D6R956	Ubiquitin carboxyl-terminal hydrolase OS=Homo sapiens OX=9606 GN=UCHL1 PE=1 SV=1	3	1	26.8	236944
High	Master Protein	H7C0C1	Uncharacterized protein (Fragment) OS=Homo sapiens OX=9606 PE=4 SV=2	5	1	26.8	104064
High	Master Protein	H3BN98	Uncharacterized protein (Fragment) OS=Homo sapiens OX=9606 PE=4 SV=2	4	1	27.2	405893
High	Master Protein	E7EVH7	Uncharacterized protein OS=Homo sapiens OX=9606 PE=4 SV=1	2	1	83.6	47151.1
High	Master Protein	A0A087WV05	Uncharacterized protein OS=Homo sapiens OX=9606 PE=4 SV=1	8	1	12.7	53277.3
Medium	Master Protein	Q9NRM2	Zinc finger protein 277 OS=Homo sapiens OX=9606 GN=ZNF277 PE=1 SV=2	3	1	52.8	44355
High	Master Protein	Q71U36	Tubulin alpha-1A chain OS=Homo sapiens OX=9606 GN=TUBA1A PE=1 SV=1	32	22	50.1
High	Master Protein	P50454	Serpin H1 OS=Homo sapiens OX=9606 GN=SERPINH1 PE=1 SV=2	8	2	46.4
High	Master Protein	Q13724	Mannosyl-oligosaccharide glucosidase OS=Homo sapiens OX=9606 GN=MOGS PE=1 SV=5	2	1	91.9
High	Master Protein	Q13409	Cytoplasmic dynein 1 intermediate chain 2 OS=Homo sapiens OX=9606 GN=DYNC1I2 PE=1 SV=3	3	1	71.4
High	Master Protein	Q13200	26S proteasome non-ATPase regulatory subunit 2 OS=Homo sapiens OX=9606 GN=PSMD2 PE=1 SV=3	2	1	100.1
High	Master Protein	Q96HQ2	CDKN2AIP N-terminal-like protein OS=Homo sapiens OX=9606 GN=CDKN2AIPNL PE=1 SV=1	16	1	13.2
High	Master Protein	P60059	Protein transport protein Sec61 subunit gamma OS=Homo sapiens OX=9606 GN=SEC61G PE=1 SV=1	18	1	7.7
High	Master Protein	P12273	Prolactin-inducible protein OS=Homo sapiens OX=9606 GN=PIP PE=1 SV=1	11	1	16.6
High	Master Protein	Q15121	Astrocytic phosphoprotein PEA-15 OS=Homo sapiens OX=9606 GN=PEA15 PE=1 SV=2	8	1	15
High	Master Protein	Q14444	Caprin-1 OS=Homo sapiens OX=9606 GN=CAPRIN1 PE=1 SV=2	2	1	78.3
High	Master Protein	E9PCR7	2-oxoglutarate dehydrogenase, mitochondrial OS=Homo sapiens OX=9606 GN=OGDH PE=1 SV=1	1	1	117.6
Medium	Master Protein	Q16718	NADH dehydrogenase [ubiquinone] 1 alpha subcomplex subunit 5 OS=Homo sapiens OX=9606 GN=NDUFA5 PE=1 SV=3	8	1	13.5
Medium	Master Protein	P11279	Lysosome-associated membrane glycoprotein 1 OS=Homo sapiens OX=9606 GN=LAMP1 PE=1 SV=3	3	1	44.9
Medium	Master Protein	Q8IVL6	Prolyl 3-hydroxylase 3 OS=Homo sapiens OX=9606 GN=P3H3 PE=1 SV=1	1	1	81.8
Medium	Master Protein	P17980	26S proteasome regulatory subunit 6A OS=Homo sapiens OX=9606 GN=PSMC3 PE=1 SV=3	3	1	49.2
Medium	Master Protein	Q9BYV1	Alanine--glyoxylate aminotransferase 2, mitochondrial OS=Homo sapiens OX=9606 GN=AGXT2 PE=1 SV=1	1	1	57.1
Medium	Master Protein	O60716	Catenin delta-1 OS=Homo sapiens OX=9606 GN=CTNND1 PE=1 SV=1	1	1	108.1
Medium	Master Protein	Q92615	La-related protein 4B OS=Homo sapiens OX=9606 GN=LARP4B PE=1 SV=3	1	1	80.5
Medium	Master Protein	P00568	Adenylate kinase isoenzyme 1 OS=Homo sapiens OX=9606 GN=AK1 PE=1 SV=3	3	1	21.6
Medium	Master Protein	Q96JJ3	Engulfment and cell motility protein 2 OS=Homo sapiens OX=9606 GN=ELMO2 PE=1 SV=2	3	1	82.6
Medium	Master Protein	H0YGM0	Caseinolytic peptidase B protein homolog (Fragment) OS=Homo sapiens OX=9606 GN=CLPB PE=1 SV=1	2	1	80.1
High	Master Protein	P60709	Actin, cytoplasmic 1 OS=Homo sapiens OX=9606 GN=ACTB PE=1 SV=1	33	14	41.7	8.71996e+06
High	Master Protein	P13645	Keratin, type I cytoskeletal 10 OS=Homo sapiens OX=9606 GN=KRT10 PE=1 SV=6	43	67	58.8	3.97764e+07
High	Master Protein	P02533	Keratin, type I cytoskeletal 14 OS=Homo sapiens OX=9606 GN=KRT14 PE=1 SV=4	31	40	51.5	1.34634e+07
High	Master Protein	P08779	Keratin, type I cytoskeletal 16 OS=Homo sapiens OX=9606 GN=KRT16 PE=1 SV=4	39	42	51.2	1.5315e+06
High	Master Protein	Q04695	Keratin, type I cytoskeletal 17 OS=Homo sapiens OX=9606 GN=KRT17 PE=1 SV=2	23	23	48.1	596860
High	Master Protein	P35527	Keratin, type I cytoskeletal 9 OS=Homo sapiens OX=9606 GN=KRT9 PE=1 SV=3	62	78	62	5.70131e+07
High	Master Protein	P04264	Keratin, type II cytoskeletal 1 OS=Homo sapiens OX=9606 GN=KRT1 PE=1 SV=6	55	139	66	1.63161e+08
High	Master Protein	P35908	Keratin, type II cytoskeletal 2 epidermal OS=Homo sapiens OX=9606 GN=KRT2 PE=1 SV=2	38	47	65.4	1.10656e+07
High	Master Protein	P13647	Keratin, type II cytoskeletal 5 OS=Homo sapiens OX=9606 GN=KRT5 PE=1 SV=3	28	24	62.3	4.16797e+06
High	Master Protein	P02538	Keratin, type II cytoskeletal 6A OS=Homo sapiens OX=9606 GN=KRT6A PE=1 SV=3	33	26	60	2.50295e+07
High	Master Protein	P04259	Keratin, type II cytoskeletal 6B OS=Homo sapiens OX=9606 GN=KRT6B PE=1 SV=5	35	36	60	1.0016e+06
High	Master Protein	F8W1S1	Keratin, type II cytoskeletal 74 OS=Homo sapiens OX=9606 GN=KRT74 PE=1 SV=1	3	6	59.4	185906
